# A systematic map of soil invertebrate biodiversity in Canada: Identifying spatial and taxonomic knowledge gaps

**DOI:** 10.64898/2026.09.22.753449

**Authors:** Maheshi E. Dharmasiri, Zoë Lindo, Erin K. Cameron

## Abstract

Soil is one of the most biodiverse habitats on the planet, yet the extent of soil biodiversity knowledge in Canada is unknown. To better understand our knowledge, we systematically mapped soil invertebrate biodiversity knowledge from peer-reviewed literature to identify spatial and taxonomic gaps and to assess whether areas projected to experience different magnitudes of climate change are adequately sampled. A total of 1,176 Canadian sampling locations were identified from 427 articles. We found biases in sampling coverage spatially and in relation to current and projected climatic conditions. The geographic region above 60 degrees North is sparsely sampled. Colder regions (< -0.12 °C) and regions receiving the least (< 646.47 mm), moderately high (2268.67 to 2809.40 mm), and high (2809.40 to 3350.14 mm) amounts of precipitation were under sampled. Regions projected to have the smallest (< 0.86 °C) and greatest (> 1.59 °C) magnitudes in temperature change and regions projected to have moderate (-2.06 to +2.69 mm) to large changes (+2.69 to +7.44 mm) in precipitation were underrepresented. The sampled locations also suffer from taxonomic biases which were skewed toward Nematoda (19%), Annelida (18%), Acari (15%), and Collembola (14%). Our results suggest that methods such as stratified sampling is essential to capture underrepresented regions, taxonomic groups, and an array of current and projected climatic conditions. Additionally, shifting to a multispecies sampling approach is essential for broader soil ecosystem knowledge. Importantly, data from well-sampled areas should be examined to determine how it can be leveraged to advance conservation management of soil invertebrates.
